# Archaeal lineages related to eukaryotes encode functional diterpenoid cyclases

**DOI:** 10.1101/2025.02.07.637177

**Authors:** H. Solomon McShea, Valerie De Anda, Jochen J. Brocks, Paula V. Welander, Brett J. Baker

## Abstract

The first eukaryotic cell originated through the union of an archaeon and a bacterium. Phylogenetic evidence suggests that the archaeal partner was a member of phylum Asgardarchaeota, likely within the Heimdallarchaeia clade. Although little is known about the molecular basis of eukaryogenesis, insight can be gained from studying the unique biochemistry of modern Asgardarchaeota. Here, we investigated the potential for Asgards to produce cyclic terpenoids. Phylogenomics coupled with structural prediction revealed that organisms from the clades Hodarchaeales and Kariarchaeaceae encode for diterpenoid cyclases. We tested the functionality of these enzymes *in vitro*, showing that they cyclize geranylgeranyl pyrophosphate to form bicyclic halimadienyl pyrophosphate. Halimadienyl nucleosides have previously been shown to mediate intracellular persistence of *Mycobacterium tuberculosis* in host endosomes, and may function similarly in Asgardarchaeota. The characterization of Asgard diterpenoid cyclases provides insight into the biochemistry of an elusive group of microbes that are pivotal in the evolution of complex cellular life.
