## Supplementary table 1 for "Archaeal lineages related to eukaryotes encode functional diterpenoid cyclases"

### Sheet: S1
Search round	Name in tree	Sequence	Length	Database	Protein ID	Genbank ID	GTDB taxon	NCBI taxon	Isolate	NCBI taxon ID	Product identified	Isolation Source	Location	Latitude longitude	Collection date2	Megenome source	note
1	>OLS12628.1_MBAA01000202.1_Candidatus_Lokiarchaeales_archaeon_CR_4	MFEAKYDTIKELGIDQVIANYWKKMPLQNWEGSQYSVPYDTAWVATLQNDSGKPLFPQTINWLLQNQALDGSWGSHSDICERLLSTAASVRTLLLYEDKFKGRINLGIKWLYSNLPRLKGGNYIYMAGFEFLLPALLKQFGQYNIDLGPEIKYFQEKQSQKLSKLPMEAVLKQKTAKIFTFEFLDNYYATLPNIDYFLEGNGSLGSTPSTTAWYFSKKVSKKNPEMLQYLQHSRNNDGGFPSFADFQMFTIGYSLYPFLKISEKHEYFKDIVHHQLRPFWRKTGLAFGKFFSIADSDDTSLGLYLLEKYGLISPDNREWDVLDSYVSGMHYSTYPYESDYSNLSNLHIFDAFSISRISKREEALNKLIPFFSNQLPNHMSGFGADKFHLSTYFQNCHGI…	510	nr	OLS12628.1	MBAA01000202.1	Lokiarchaeia	Candidatus Lokiarchaeales archaeon	CR_4	1849166	None	Rifle background sediment; well D04 at 13ft depth	USA: Rifle, Colorado	39.5369 N 107.7828 W	2007	sediment metagenome
1	>WAPZ01000470.1_Candidatus_Hodarchaeales_archaeon_S146_22	MLTENLPLNLMLRDFLSGIDLGITSISPYDVMWVAMIPDRTNKPYFRRWVHWIFNYQNYDGSWGLFVDTVKSRVLTTMAALLFFKRYPRYARRHTSMINRAISFLTDQKTIMKAIQDPIEPVGYELIFPSLVHQIYENYADSFTNFFPDSYIRIFEKQQEKKLNQLLTHANLFNDGSPISYSAEFLHDNVDFRNLIKLQNSIGAFGNSPSATAFFLIKAVDFKKKHQFADSRVAIAKNLAFRYIRWLLMTIGYPAKIFPFDVSSAAWSVLSLVPSNYGKVLAMNDGYYLFNMYSLSKNGHLSYASTLRIYDLDDTLATYIGLKLLGFPNVPKPDISVFEEESYFKTFVVEKEPSLSVNIRVLWASFLAKDEIWFEKSFSFIKNRSLDFNNPQAWYDKWM…	541	wgs		WAPZ01000470.1	Hodarchaeales	Candidatus Hodarchaeales archaeon	S146_22	2026747	None	deep-sea hydrothermal deposit	Pacific Ocean	34.86208959 S 179.0573881 E	2018	hydrothermal vent metagenome
1	>WAPZ01000551.1_Candidatus_Hodarchaeales_archaeon_S146_22	MNMKGRVTQFVTQSSTVDEFKFSLLDYFFRNLTETNLISPSIYDTAWIARIPQALPSKRRALTYLLTNQHADGSFGCETPYYYDRLLSTLNVVIALAQYQRIVKFHHYSTFHIDAVIEQALEFLEHHLQNYPQPPEEPVGYELLVPTLLIEAENMDLSITFPNKQRLEALYNRKMELISPFLEELLIKRLSPLHYSLEFLGPTPLFDLKEIARKFVDKQGSLASSSTPVAYLMTHNIVLPESKAFIKFLSIKYHGTVPNFYPLFIFEKLWQINHLVETHVPIFSNLATWFRHYIRPYWHPLKGIGISPFFIPDADAIAMALQDALLLNLYSEISFSFKTLERYWREDLGYFVTFSVERHPSITTNLNVVNALLRMRERHGTCHPLLHFEVIDTIIDYIF…	540	wgs		WAPZ01000551.1	Hodarchaeales	Candidatus Hodarchaeales archaeon	S146_22	2026747	Halimadienyl pyrophosphate (2’)	deep-sea hydrothermal deposit	Pacific Ocean	34.86208959 S 179.0573881 E	2018	hydrothermal vent metagenome
1	>OLS20947.1_MDVR01000113.1_Candidatus_Heimdallarchaeota_archaeon_LC2	MKEKLPDFHKIKSSYKFLLEETRNWSLDGTQQSTVYDTAWVASLSNRSGDLLYPEALYWIQTNQNKNGSWGFDVSFNSLLSTLSSIATLLEIGKLKKNMHLGINFLNTSIKQIRSIDTSHGIGISLLFHSLIDRCVSNGAEFEFNYESYVKNYYFKLLKLGFLEREWSNSPLSFVAEILPLHLDFSFLGDIKLKDGSIGSNPSTSAWYLKLLKMQDQGINNNITSYLHYIKNNDNGWPSFSSSEVFTSTFIGYISAKVSRQLFASFPAISRIISSNWRHDGLAFNGNFPFTDSDDTSLGLYLMDLTNGIPNERWDTLLEFKGNECYNNYKSRYLNNATYENEKSYSLNLHILDAIFHSKNWKHKDEEINFILSFLEDEIKLSGFSNDKWHISPLYSNVH…	517	nr	OLS20947.1	MDVR01000113.1	Kariarchaeaceae	Candidatus Heimdallarchaeota archaeon	LC2	1841597	Halimadienyl pyrophosphate (2’)	LokiAmp MDA-amplified sample from Loki's castle hydrothermal vent sediment	Arctic Ocean: Gakkel Ridge	73.763167 N 8.46399999 E	2005	marine sediment metagenome
2	>MHA2364396.1_JBSWQY010000106.1_Candidatus_Hodarchaeales_archaeon_M3-38_Bin_173	MAITIKESRTLDKLERNQCLTKISSKKITNKIKKLMDRIPCSNWEGTMHSVPYDTAWVSMLQTKEKTPLFPMTVEWLSQNQQIAGNWGSEGFICDSLLSTAAAVNALLKYKNYSSQVALGLEWLTTHLTAINDTDFIQMAGFEFLLPSLLNQIAQYDIEIVSQVKPLIYLQEQKLAKLPITKVLNAKTPKLFTLEFLASYQGDIPDLDHFIERNGSISSSPSATAWYYSLNQSKKQGEMVKYLKNVQHEDGGFPSLADYQLYNILFIMYPIVKIIGPQAYFKQVLEGQFLPYWSETGVGYSKHISLTDADDTVLGLHLLEQHGLINSENNHWRVMRYYEREDYFTTYPYEIMASNMVNLHVLDAYSENNHKERDRIIEKLIFYFERLLPEDTASLGGDK…	524	nr	MHA2364396.1	JBSWQY010000106.1		Candidatus Hodarchaeales archaeon	M3-38_Bin_173	3069329	Not tested	36-38 cm sediment from station M3 in the Bohai Sea	China: Bohai Sea	38.668056 N 119.5475 E	2018	marine sediment metagenome
2	>WAMJ01000055.1_Candidatus_Heimdallarchaeota_archaeon_S139_21	MEGVIYDTAVIASIPNNLGYSYFPDQVKKVLSLQFTDGSWGANFYHPFDRLLTTSSVLYMMSELNLHEGAYQDQFERGLGWITENNNLIYNSKFPLPVGFEFLYTHFLSTIMAKIGGANVSFTKLEKSRQKKLELLGGYLYAVYNPLFYSMEGIVDRKEEAEQLATYLSKNGALAASPASSSVFLRYKVKSVLPKVMRYLRQDALQDNGLFYHFGDYTYFNIAYSLYPLVKSGYKFHSGVRKPIELLDKYWQKEGISFGYSFPVLDADDTAIALLVKNYLGIPGTREKLKALKYYEDETYFKTYFVENDPALLTNMHVLEVLLNMPDPDFEEGREKLIRFIKGIGKNVNSNSKYIGSPLIQQSSIILSSVPHLPDIGSFYCRRLEEGLRKQLHVNERIT…	496	wgs		WAMJ01000055.1	Kariarchaeaceae	Candidatus Heimdallarchaeota archaeon	S139_21	2026747	Not tested	deep-sea hydrothermal deposit	Pacific Ocean	34.85791961 S 179.0519333 E	2018	hydrothermal vent metagenome
2	>WAKA01000042.1_Candidatus_Heimdallarchaeota_archaeon_S012_26_esom	MYYSPYQTKANDLVANFGEGKMQGVIYDTALVGSLTDNVGNPRFPYQAEYVLSRQFEDGSWGAPNFIPYDRLLSTTAVLYMMVELGIHNRSFFRPYFERGYAWVEENFRKILDSPYPRSVGFEFIYPHMIERILSADGSISERVRLPKLERIVEQKLETFGEGIYRFPTPLVFSAEGLVKNVEQATMISSLQSENGSLGASPSSTTVLLKYGVKGAVKQKAYQYIQNSILRDNSVVHFRDYTYMNIVYSLYPLFKSGFQIGSGSIYLTNRIKSGWTKYGLSFGKAFPVPDADDTAVAIVDMHYMGERDITKYAEALKFYEAEDHYKTYPGEIGQSLLNNLHVLDLLLTLNTDESVEKAEKILKFIDRNLRQNIQQLGKYHSSVAFQLGSMLLAMFPQLD…	506	wgs		WAKA01000042.1	Kariarchaeaceae	Candidatus Heimdallarchaeota archaeon	S012_26_esom	2026747	Not tested	deep-sea hydrothermal deposit	Pacific Ocean	34.85791961 S 179.0519333 E	2018	hydrothermal vent metagenome
2	>JAJRWK010000064.1_Archaeon_Dive96_bin2.176	MVFSRTTQIHEFITSLSYGSMPGVIYDTAIIASLKDNIGIPRFPRQVDLICRAQRKDGSWGSDFFHPYDRLLNTVAALFMFAELEIIDEQWAMECFEKGISYLETHHHKLLKSSIAMPAAFEFLYPFLLGKIMDRTSLLTLPLGNLEKIREKKLAKVEGLIYKIPTPLLHSMEGIVEDSQSAHLLARFQSRDGSLAASPASTSVFIRYNVKSVVPAAYRYIQRIFNADGMARHFDDYLYMNIAFTLYPLLKAGYSFSFETVDIGLRLAQNWSPLGVPFGESFPIPDADDTAVAIVVLANLGAPNMDEKLATLFTYESDGHFLTYPFEIEPSIMTNMHVLDALLINPEYNAEIQIKKVLSFIKSQTLGGRYLEGNKYNASSVIQTGNLLLSLLPSLPEIA…	501	wgs		JAJRWK010000064.1	Heimdallarchaeales	Archaeon	Dive96_bin2.176	1906665	Not tested	active black smoker DFF12	Indian Ocean: Longqi hydrothermal vent field, ultraslow-spreading Southwestern Indian Ridge	37.78 S 49.64 E	2015	hydrothermal vent metagenome
2	>JAJRTV010000293.1_Archaeon_Dive96_bin10.124	MNIKNMEKDLPQIISTLWDGSYGSNAYDTAWVSLIQDENGEIIFPKSYDWLIQNQLEDGSWGSKTFRYFDRMLSTLIATVALLEYNKDTKNLEKSIKWLKENLDKLKYYSDHEDFGIGFGLLFPSLLLKLKKYIDIGFNSEQIISKWRKKIEALNLNQILKKFNYLSWSLEFLDPIEFEINLDTQLTDRFSIGESVAATSWYIMTNKSKYNAQMIKFLKTQEFEDGSFPQFAQSDAYNLLFMLSPIYQVVEYIPNMYHKQLIELRDRFTKQGISLSEYFDICDSDDTIVLMKFLENEDLVDDYNKFNFIEFYEDENFYNSYVSKSRKLTTENDRTTISVNMRILNAYYHSKIAPNRDYVVNKLYRSFVHYFENNEYASVDRWHADPSYNNSNGVLYLST…	506	wgs		JAJRTV010000293.1	Kariarchaeaceae	Archaeon	Dive96_bin10.124	1906665	Not tested	active black smoker DFF12	Indian Ocean: Longqi hydrothermal vent field, ultraslow-spreading Southwestern Indian Ridge	37.78 S 49.64 E	2015	hydrothermal vent metagenome
2	>JAJRQD010000059.1_Archaeon_Dive100_bin10.34	MISFCLVIMRDMILQSISQLINNLGNGSMPGVIYDTAVIGAIKNNVGYSLFPVQVKRVLSLQHSDGSWGADRYQPYDRLLSTAAVAYMIVELELNKNLKYSVQFERGVNWITENQEKVLKSRYPLPVAFEFIYIWLLNTIMQKTNSLNVSISRLEKAKEKKLSFIGDQIYSMYNPLFFSMEALVKNKLQAEQLSSFQSKNGSLCASPASTSIFIKHRVKSAIPGAMKYLKKESLKKNGMFQHFGDYTYFNIAYSLYPLLKTNYTFGREVISPSSKLISNWNKEGISFGYSFPILDADDTSVALVVLKKLGVDVSDKIKSIWAYEDEKFFKTYFIENDPALLTNVHILEAFLDIPTEGSELAIKKIKLYLDGLGSDVVLNTKFVSSKIMQLGNIVVSLLP…	506	wgs		JAJRQD010000059.1	Kariarchaeaceae	Archaeon	Dive100_bin10.34	1906665	Not tested	diffuse vent DFF1	Indian Ocean: Longqi hydrothermal vent field, ultraslow-spreading Southwestern Indian Ridge	37.78 S 49.65 E	2015	hydrothermal vent metagenome
3	>BEU34980.1_AP029002.1_Candidatus_Margulisarchaeum_peptidophila_HC1	MATYVEAIQPLTTENTLTRTIADLEQRVAGTYWQGSMYSVAYDTAWVGAVKRDNKPRFPTAIQWLLDNQHSDGSWGGVPSFVCDRLLATSAAVGTLMDYPHFGSEVKRGLGWIARTLPTIQQGLAIDTAGFEFLLPAMLRRIADHGVDLGTEIGYLLKKQKEKLAKAPLEQVLKKRSARDFTVELLAGNEEMVPNLDHLVGDDGSIATTPASTAWYLPLSKDKQSEMMAYLEATQQADGGWPSFADFELYNTVFTLYPLSKVGYRKVKFKKVLRERVKPKYKETGIGWSDNFPVSDADDTSVGLYLLHDYRLIGPKNKLWSVIDQYEQENYFETFPNETGYSNMVNLHILDMYLNSRLPRREEVGEKLYQFFAKQVTATEGLGGDKYHLSPYCQNNHGV…	509	nr	BEU34980.1	AP029002.1		Candidatus Margulisarchaeum peptidophila	HC1	3439093	Not tested	gas well	Japan:Chiba, Minami-Kanto gas field, natural gas well KTG3		2019	isolate, not MAG
3	>BEU35449.1_AP029002.1_Candidatus_Margulisarchaeum_peptidophila_HC1	MATYVEGIQPLKAKNSLVRTITDLEQRVAGTYWTGSMYSVAYDTAWVGAVKRDNKPRFPTAIQWLLDNQHSDGSWGGVPSYFCDRLLATSAAVGTLMEYPRFELEIKRGLGWIAQAIPTVKQGLAIDTAGFEFLLPAMLRRIADHGVDLGTHIGYLLKKQNEKLAKAPLEQVLKKKSARDFTVELLAGNDEMVPNLDHLVGDDGSIATTPASTAWYLPLSRTKRTEMMAYLEATQQADGGWPSFADFELYNTVFTLYPLSKVGYRKVKFKKVLRERVKPKYKETGIGWSDNFPVSDADDTSVGLYLLHDYRLIGPKNKLWSVIDRYEQENYFETFPNETGYSNMVNLHIMDMYLNSRLPRREEVGEKLYQFFAKQVTATEGLGGDKYHLSPYCQNSHGL…	509	nr	BEU35449.1	AP029002.1		Candidatus Margulisarchaeum peptidophila	HC1	3439093	Not tested	gas well	Japan:Chiba, Minami-Kanto gas field, natural gas well KTG3		2019	isolate, not MAG
3	>BEU40373.1_AP029002.1_Candidatus_Margulisarchaeum_peptidophila_HC1	MATYVEAIQPLTTENTLTRTIADLEQRVAGTYWQGSMYSVAYDTAWVGAVKRDNKPRFPTAIQWLLDNQHTDGSWGGVPSFVCDRLLATSAAVGTLMEYPQFNLEIKRGLGWIARTLPTIQQGLAIDTAGFEFLLPAMLRRIADHGVDLGTEIGYLLKKQKEKLAKAPLEQVLKKRSARDFTVELLAGNEELTPNLDHLVGDDGSIATTPASTAWYLPLSKDKQSEMMAYLEATQQADGGWPSFADFELYNTVFTLYPLSKVGYRRVKFKKVLRERVKPKYKETGIGWSDNFPVSDADDTSVGLYLLHDYRLIGPKNKLWSVIDQYEQADYFETFPNETGYSNMVNLHIMDMYLNSRLPRREEVGEKLYQFFAKQVTATEGLGGDKYHLSPYCQNSHGV…	509	nr	BEU40373.1	AP029002.1		Candidatus Margulisarchaeum peptidophila	HC1	3439093	Not tested	gas well	Japan:Chiba, Minami-Kanto gas field, natural gas well KTG3		2019	isolate, not MAG
3	>BFF49627.1_AP029247.1_Candidatus_Flexarchaeum_multiprotrusionis_SC1	MNAKIRQYRLNKSKPQEVHRKLRSTIIDLWNQITSFSWNGEQLSTAYDTAWVASLLTNQDEPKFPFAINWLIKNQHKDGSWGANVINENICDKLISTATASFALSKYHEKYSCQLDLGLNWLESNILNFKENLDEIIETVGFELLFPNTLLKLQENNLINYDISSILTLQEKKLKKLSVSHIIIGKTPVIFSLEFLDRLIDEEKIPLLDTQVSRNGSVGCSPATTAWLSTTKSRSYHSLMHYLLSSSNYDEGWPHFQDSRLFSIAYSLYSLQSSLGYVPSSLKYLLKEIYKSWTPLGIGFSKHFPLPDFDDTIVALNLLQSNKILHDSQNDRFWSVIPYYQADTHYKSYPWENNESYLVNLHVLDTLKDKGKYREESEMLLTFFSKYLTKNKSFHSDKY…	524	nr	BFF49627.1	AP029247.1		Candidatus Flexarchaeum multiprotrusionis	SC1	3439094	Not tested	gas well	Japan:Chiba, Minami-Kanto gas field, natural gas well KTG3		2020	isolate, not MAG
3	>MDH5403948.1_JAOUKW010000326.1_Candidatus_Heimdallarchaeota_archaeon_8_1_Jan_SF_Bin58	MSQIYLEEINEFINKIGSGNMDGVIYDTAIIASLIDNIGEPRYMNQVNSVLSMQRSDYSWGADYYQPFDRLLTTASVLNMIVDLKLQLKNTEIQNIFDNGISWLNINHPKLIKSEYPIPVAFEFLYPFFISNIMGNTTSLNINIDSLEKARKKKIEILDNVVYNQSTPLLFSMEGIVENEKQAEMLAKFQSSNGSLGASPASTSIFLKYKVKKAIFPAIKYIANSTTKKGQINHFNDYTYMNAAFSLYPLFKVKYHYTGEALKVRNLLSQPWNDKGIPFGKYFPIPDADDTAVALYVLHHYGDPSVTQKIKSLELYEEEHYFKTYLVENSPALMTNMHVLDAFLTIDKELYQPQIDKILNFIKNKVNLNPERMSKYNASTLIQTSNLLLTLIPHIPELA…	501	nr	MDH5403948.1	JAOUKW010000326.1	Kariarchaeaceae	Candidatus Heimdallarchaeota archaeon	8_1_Jan_SF_Bin58	2026747	Not tested	Estuarine surface sediment	USA: San Francisco, California	38.030000 N 122.151667 W	2012	estuary metagenome
3	>MFX0095459.1_JBHLKR010001053.1_Candidatus_Hodarchaeaota_archaeon_DZ1M.13	MLDINKFEPIFHDKVVKEKVRDTINAIWSEIVHFDWKGFQPSAAYDTAWVGTVKNEHNKPLFPESIDWLLNNQSNDGSWGAKRSSVYICDPMLSTAAAIETLSTYDGKFSKNIKQGLEWINKEISQVKIDDPNRSVGFELLFPNLLLKLDKKFSLTFNIDPFLKMQNLKLDKLKISHIMLGTTPVLFSFEFLDNLSREIGLLQLDHQISRNGSIACSPSATAWYIQQNSKCKLSLLQYLKSVKKKDGGFPHFSDSELFTIPYGLYAIEKSLNYLPQALHQPIKRLKRCWTPVGVSFSEHFPVPDLDDSVLSLYLLTKYELSGTENINRHWEVLEFYKDDEFFKVYQFESGISHLVNIHVLDTLKSHP	367	nr	MFX0095459.1	JBHLKR010001053.1		Candidatus Hodarchaeaota archaeon	DZ1M.13	2800102	Not tested	coastal marine sediment	China: Dong Zai Nature Reserve	18.220833 N 109.515278 E	2020	sediment metagenome
3	>MGD2072663.1_JASFTW010000107.1_Candidatus_Thorarchaeota_archaeon_D1103U20metaG_sub_Bin_339	MQTLASPLIDSRMCPEEGTRGVAYDTAWTARVRGQDGKSLFPECLAWLITNQKQDGSWGGAVENFQDRVISTLSALIALKELGGTKFENQIKQGETYIWNHVDRMETHFHRLIGVELLFPSLMEQAETLDLGIPYHINPFKKQYQAKLKKIDESLWYSPLVTLSYSLEFLNDRVDVDNLAKAQLPNGSVATSPAATAFFLNHIRSDKAYRYLKKILSLTRDGSMMTVYPIEVFEYGWTMYNLMLAGLYFERYGDICDFLYSGLQQTGVGWSTELPVTDADDTALACRALCAMDFPVNFDIFNPYDMREYYIAFNHELDPSVSTNIHILDIARLSPRFPDREHVIEKLIAFLKKEMQPGGYWIDKWHASPYYTTSHAIIALSDSCPSLASKGISWILQTMN	400	nr	MGD2072663.1	JASFTW010000107.1		Candidatus Thorarchaeota archaeon	D1103U20metaG_sub_Bin_339	2053491	Not tested	D1103U20; estuarine/wetland surface sediment	USA: Mud Island, Port Aransas, Texas	27.8985 N 97.0387 W	2017	estuary metagenome
3	>DAHWUS010000547.1_Candidatus_Heimdallarchaeota_archaeon_clean1540	VYDTAFLSLIHDNSGKPIFTNSLKFLFSSVNPDGSWGNPNILSDNILSTLASMHALQQSHLYNTPIVQNILAKAEKFIFDNYNRIAQENFFTVGLEFLLPNLLLKTGVNLFDHPMTKKLETYQQKKLSVLPLDYIQQIKSPMLFALESLDSHCITSNLDHFIEANGSIATSPATTAWYLNYNPKSDKIPEMIRYLSDLYNPQTGGVPSFADYSLMNIPFVLYPLFKARIPYPNYNTLLRYVYDHWTPTGVGHSSCFPMTDADDTALSLLLLNKFYFIPDNSEKFDVLLRYKRQDYFITYPFEIGTSNMVNLHVLDMLLETNASKWNREFNIDQLVSFIAKQISPEYGIGGDKYHYSPYCQNCHAVLTLSKNYPSLSRKLVDWLFANQDINGLWGITGPT…	475	wgs		DAHWUS010000547.1		Candidatus Heimdallarchaeota archaeon	clean1540	2026747	Not tested	sediment	China: Guangdong, Daobaoshan	24.55204 N 113.74549 E	2016	mine drainage metagenome
3	>JALTSK010000185.1_Candidatus_Heimdallarchaeota_archaeon_S140_metabat2_scaf2bin.067	MYNEYQIQANDLVANFGEGTMPGVIYDTAIVGSLKDNVGTPLFPYQVEYVLKRQHEDGSWGAANPLPYDRLMSTAAVLYMMVELNIHKKPFFEPFFEKGVGWLEENYQTAMKSQYPRTVGFEFIYPHLISTVLNGSSSLSEKVRFSKLDKLVEQKLEIFGEGIYRVHTPLVFSAEGIVRDVSHAEMISSLLSENGSLGASPSATTVLLKYPITNSRAKRRAFQYIQNSILPDQSVVHFKDYTYMNIVYSLYPLFKAGFQIGSGTVFLSNRILNGWSEYGLSFGKAFKVPDADDTSVALVDLHYMGVPNLERYAEALKFYEADDHYKTYPGELGQSMLNNLHVLDYLLTTGTEENVEKAGKVLRFIENNLRDNPHQLGKYHSSLAYQMGSMLLSMFPQLS…	506	wgs		JALTSK010000185.1		Candidatus Heimdallarchaeota archaeon	S140_metabat2_scaf2bin.067	2026747	Not tested	marine hydrothermal vent	Pacific Ocean: Brothers volcano		2005	hydrothermal vent metagenome
3	>JALUHM010000709.1_Candidatus_Heimdallarchaeota_archaeon_S144_maxbin2_scaf2bin.078	MNMKGRVTQFVTQSSTVDEFKFSLLDYFFRNLPIVTETNLISPSIYDTAWIARIPQALPSKRRALTYLLTNQHADGSFGCETPYYYDRLLSTLNVVIALAQYQRIVKFHHYSTFHIDAVIEQALEFLEHHLQNYPQPPEEPVGYELLVPTLLIEAENMDLSITFPNKQRLEALYNRKMELISPFLEELLIKRLSPLHYSLEFLGPTPLFDLKEIARKFVDKQGSLASSSTPVAYLMTHNIVLPESKAFIKFLSIKYHGTVPNFYPLFIFEKLWQINHLVETHVPIFSNLATWFRHYIRPYWHPLKGIGISPFFIPDADAIAMALQDALLLNLYSEISFSFKTLERYWREDLGYFVTFSVERHPSITTNLNVVNALLRMRERHGTCHPLLHFEVIDTIID…	551	wgs		JALUHM010000709.1		Candidatus Heimdallarchaeota archaeon	S144_maxbin2_scaf2bin.078	2026747	Not tested	marine hydrothermal vent	Pacific Ocean: Brothers volcano		2005	hydrothermal vent metagenome
3	>JALUOM010000943.1_Candidatus_Heimdallarchaeota_archaeon_S146_maxbin2_scaf2bin.134	MLTENLPLNLMLRDFLSGIDLGITSISPYDVMWVAMIPDRTNKPYFRRWVHWIFNYQNYDGSWGLFVDTVKSRVLTTMAALLFFKRYPRYARRHTSMINRAISFLTDQKTIMKTIQDPIEPVGYELIFPSLVHQIYENYADSFTNFFPDSYIRIFEKQQEKKLNQLLTHANLFNDGSPISYSAEFLHDNVDFRNLIKLQNSIGAFGNSPSATAFFLIKAVDFKKKHQFADSRVAIAKNLAFRYIRWLLMTIGYPAKIFPFDVSSAAWSVLSLVPSNYGKVLAMNDGYYLFNMYSLSKNGHLSYASTLRIYDLDDTLATYIGLKLLGFPNVPKPDISVFEEESYFKTFVVEKEPSLSVNIRVLWASFLAKDEIWFEKSFSFIKNRSLDFNNPQAWYDKWM…	543	wgs		JALUOM010000943.1		Candidatus Heimdallarchaeota archaeon	S146_maxbin2_scaf2bin.134	2026747	Not tested	marine hydrothermal vent	Pacific Ocean: Brothers volcano		2005	hydrothermal vent metagenome
3	>JALUPF010000472.1_Candidatus_Heimdallarchaeota_archaeon_S146_maxbin2_scaf2bin.220_VB	MVFSRTTQIHEFITSLSHGSMPGVIYDTAIIASLKDNVGIPRFPQQVDLICRTQKQDGSWGSDFFHPYDRLLNTAAALFMFTELEIIDESWARECFEKGVSYLETNHDRLIRSSIAMPAAFEFLYPFLLGKIMDNTSLLTLSLGNLERIREKKLAKVEGLIYKIPTPLLHSMEGIVEDSQSAHSLARFQSRDGSLAASPASTCVFIRHNVKNAAPPAYRYLQHVLNPDGMARHFDDYLYMNIAFTLYPLLKAGYSFSFETVDIGLRLAQNWSPLGVPFGESFPISDADDTAMAIVVLASLGAPNMDEKLATLLAYESDEHFLTYPFEIEPSIMTNMHVLDALLINPEYNAEIQINKVLSFIKKQTLGGRYLEGNKYNASSLIQTGNLVLSLLPSLPEIA…	507	wgs		JALUPF010000472.1		Candidatus Heimdallarchaeota archaeon	S146_maxbin2_scaf2bin.220_VB	2026747	Not tested	marine hydrothermal vent	Pacific Ocean: Brothers volcano		2005	hydrothermal vent metagenome
3	>JALUTL010000122.1_Candidatus_Heimdallarchaeota_archaeon_S146_metabat2_scaf2bin.271	MAESYQRLANDLVSNFGEGSMHGVIYDTALVGSLKDNVGYSRFPYQAEYVLRNQHRDGSWGCPTVFHPYDRLLSTAAALYMMVELNLHKRDFFLPFFERGISWLENNVERLTQSDFPQTTGFEFLYPYFITQIQEKSSLLSDNVRLPKLDHNVAKKLETFGDGIYRTQTPLVFSAEGVVRNVEHADLITALQSPDGSLGASPSATTVLLKYPIINQVAKRKAYKYIQSCILQDQSVVHFKDFMYMNIVYSLYPLFKAGYQIGTNAIFLSNRIKMGWKKEGLSFGKGFMNPDADNTAVALIDLIYMGEKNMEEYFQSISTFDVGDHFRTYPGEIGLSLLSNTHMIDVLLKINTEETIEKAERVIKYVGSHLTKTTDTLSKYHMASMFQKGQMLLSMLPQL…	507	wgs		JALUTL010000122.1		Candidatus Heimdallarchaeota archaeon	S146_metabat2_scaf2bin.271	2026747	Not tested	marine hydrothermal vent	Pacific Ocean: Brothers volcano		2005	hydrothermal vent metagenome
3	>JASBSB010000004.1_Candidatus_Heimdallarchaeota_archaeon_BWSM_123	MGCVKHQQNFFSRHYFVTFLYKKRLRVVLLMINAKEEMISSFLFNLGVRGMKGTIYDTAYVGSVKDILGNPRFPRHAKSVLMHQKNDGSWGANNPNTPFDNLVNTASVLSMMVELGYYKKPEYIEKFERGLSWLLDRHEKVFKSNFTYPTGFEFTYSKLFSNITEKISSHRTTISELEKTKNMKLKLLGKKAFTDYTPMLHSMEGVVDNEIDANIVANLVGNNNSLGNSPSSTTILLKYRVKGFEVKGVDYLFHSTTKELLVQTLNDFENFNNVYSLYPFYKSEIPISEPVKRKIDLIESRWIQNGLSLGKSFQIPDSDDTSIALLLLDKYSSQDSSKLFDVLENYRGDEYYYTYPFELGSSFVSNVHILEAALTLDIANKEDIIKKISGYLKKNVDKV…	535	wgs		JASBSB010000004.1		Candidatus Heimdallarchaeota archaeon	BWSM_123	2026747	Not tested	ballast tank	China:Wuxi		2005	ballast water metagenome
3	>JBJKSQ010000558.1_Candidatus_Hodarchaeales_archaeon_Bin_86	MKILDHLSNELLNNKWNGVQSSTPYDTAWVASIIDDQNNPLFPQALQWILNHQHEDGSWGLKDPYYYICEQATSTLSALRSLTKVNNSFYQKYIDSGVNWVNEHINDIETLINKGTKTAGFELIFPSLLQNLSPKVDFTFETSKYSNLMNEKLSKLPLSTVLMTRTPILYSLEFLEGSEKEKNLNFDNLLSKDGSLCSSPSATAYYSTLKPKSLEYLYYFLEKSQNIDGGWPGSSSGELFSIIYSLYIIQKSLGFIPQRLKYLLRYIELNWTPLGIGFGEHFTIQDVDDTALALKLLNDNNHLTNRKRLAYWNVLDFYYDEKGGYFLTFPWENDPSFLANIHDLDALKSNENKKKQFLDPLLSFLEKEIQ	370	wgs		JBJKSQ010000558.1		Candidatus Hodarchaeales archaeon	Bin_86	3069329	Not tested	wetland sediment	Australia: Maroochy River catchment, Queensland		2019	salt march metagenome
3	>MFV2016789.1_JBGMRU010001563.1_Candidatus_Heimdallarchaeota_archaeon_N04_concoct2_bin.40	MLDNLSQLENGNFIYPAGFEFIFPSLLQKIKVIRENANIEKIIKIRQQKLDKLPLELIVKEKTPKNFSLEFLDGVDINLDHFVEKNGSIATSPATTSWYLGQQENSSPEIKKAMERYLLGIQNYDGGFSSFADYKLMNVPFVLYPLTKIGLTSKVYKNIIEIFLQPHWQKEGVGHSQYFPMTDADDTSVSLYLFEKYKTIETNDEKYWKALDNYKRDNFYVTYPYEVVSSHLVNLHVLDLFNETDHPDKDQKLAKLVTYFERVITKETGIGEDKYHASPYCQNCHGVLAFAENYPQLSNQLIDWFWDNQQVNGLWGSFGKESVEETAYAVLSICFAHEKG	340	nr	MFV2016789.1	JBGMRU010001563.1		Candidatus Heimdallarchaeota archaeon	N04_concoct2_bin.40	2026747	Not tested	Hydrothermal sediment	Indian Ocean	6.36 N 60.53 E	2013	sediment metagenome	PARTIAL
3	>MFW9878233.1_JBHLRM010000858.1_Candidatus_Thorarchaeota_archaeon_TM1M.329	TTVTFSMEFLGDYASNKLLKRAQNINGSISNSPSATAFMLTKIYDEDAYNYLSNVLKYNSGSSMTLFPFDVFETAWVIDNFIKSELPVQNHFMQKLDELFSQWSPERGISMSKLYYYEDLDDTATVFYLLNQTNHEVEPSVFEVYEDITHFNCYPSERGASPIVNIRVLKAINGLKKYKRKEEIIEKILKYLYNEQREHSYWIDKWNVSPYYCTGQAVEAINKLDSNLTEKAVNWIVNSQNMDGSWGSKEGTQEETSYALLALLWYHTNIEKIDTSIIKSGQNYLENNFQNDDYPELWIGKGLYCPKNVIKSSILAAIHWCKKIKVK	327	nr	MFW9878233.1	JBHLRM010000858.1		Candidatus Thorarchaeota archaeon	TM1M.329	2053491	Not tested	coastal marine sediment	China: Tong Ming Prot of Zhanjiang	19.949167 N 110.576000 E	2021	sediment metagenome	PARTIAL
3	>JALUIC010001379.1_Candidatus_Heimdallarchaeota_archaeon_S144_maxbin2_scaf2bin.193	CNQRNLSNDRQDPIGYDLLLPSQVQRAETINLDISINASHVKTLQKSLERKLAFFQDQAFSPHSTIAHSCEFLGSDVLTSQLADMQSLNGSMGNSPSATVYYLNRNDLDPQSRRLAQKYLNFVQQENTHLVKIFPLDLVEIMGVLLYLSYDPSFELLDWHSELERLLGPMQHQGWISAASTYPVIDLDDTAVAHLTLGRLGIPTSNVLALDNFEETSYYKTFPVENGISLATQIHTLWWAIFARKEPWIEKTLGYLKRHHQWNVFGSWSDKFAPSPWYCISHLVLALRDHPNAELWPEFLDKVQEWILTRQNPNGSFGVLSEDGSDGTLEETSLVLLVMRMLSGYWNFDLDANQVLDAVTYILNELQKNRPHYSITWMGKAGLYSSTPIITALVAS	396	wgs		JALUIC010001379.1		Candidatus Heimdallarchaeota archaeon	S144_maxbin2_scaf2bin.193	2026747	Not tested	marine hydrothermal vent	Pacific Ocean: Brothers volcano		2018	hydrothermal vent metagenome	PARTIAL
3	>JBPMHF010000063.1_Candidatus_Hodarchaeales_archaeon_3336-2_bin.17	MFPKLKGADFEWDEGYTAEIDLKSHVKTVLTGSIEALNFRWGTLPPSPYEITWMAHLRDPITKKPSRPRWILWLLRNQNSDGSWGYHTESFRPRFLTTFQAHHVLSRLVKDFPWKKKRFQKSLNRAREWLLAHQHDLAVDWQDPAGYELILSSQISRAESDLRLELDFSDPHLKDVKLWRDQKITSLCDAKVLRVMPILHSAEGLEDVMAFKALERFLRPNGSLANSISASAWLVNHHSMLSAGSRRKLLEYLAWCTREHSHPVKAFPIEITEMAWAFGYLMMVMSPRELLSATKATFFRLHATCNMSPWLGFSDSYDVPDLDDTLMVHLILRRCGMLTPTSYLNNVLSMYQAQDHWRTYALERGVSLATQIRALWAAPHLNNVELQDVALRYLIHHRW…	566	wgs		JBPMHF010000063.1		Candidatus Hodarchaeales archaeon	3336-2_bin.17	3069329	Not tested	deep-sea hydrothermal deposit	Pacific Ocean: Southern East Pacific Rise	21.57 S 114.3 W	1998/1999	hydrothermal vent metagenome
3	>JALUPQ010000268.1_Candidatus_Heimdallarchaeota_archaeon_S146_maxbin2_scaf2bin.295	MGTQWGNLPLSHYDVTWVATLRDPITKKPIRPRWIQWLIHNQNADGSWGYHTESTRARFLTTFQGCYVLSHLNQAHKTRRTKSETALERARSWLLEHQHDLATDWQDPAGYELILSSQVALAETDDLLELNFNDPHLKDVKTWRDRKIKSLCDQRALAVMPILHSAESLGDVLPVKALERHILSNGSMANSIATSAWLVNHSSISSTSRRRLVQYLSWCARVHPYPVKTFPFEITELGWTLGYLTLAFSRKQITDLVPKMLTRLHVSCVSSPLLGFSSSFNVPDLDDTLMVHLVLRRLGLITPTKALNAMLSLYQAEDHWRTYVLERGVSMATQVRALWAAPFLNNDTLQDVALKCLLHHRWKELDTWTDKYVPSPWYSLTHLVLALYDHPDELLWPEM…	507	wgs		JALUPQ010000268.1		Candidatus Heimdallarchaeota archaeon	S146_maxbin2_scaf2bin.295	2026747	Not tested	marine hydrothermal vent	Pacific Ocean: Brothers volcano		2018	hydrothermal vent metagenome
3	>JBPMSN010000066.1_Candidatus_Kariarchaeaceae_archaeon_357-6-R1-1-358_bin.53	GDQLSVAYDTAFVASIQLPNREESPLFPGALKWLVENQHDDGSWGNQNWIFDQVLSTLISTGTLFKYKKFHKQAQNGLIWLKNHLSLIEIDDPENNPDEVLPAGFEHLIPSFISRLVFINPNIEFSLDIDKYLNLQKKKFEKIPLEYIFRYKQPQTFIMEFLIGFNDLKIPSLSHLLNSNGSLGNSPAATAWYIIKQYQFNPENNFDKNIDYLNRYQNKDGGFPHFMDYEYMVITYALYAIQSSMGKPLPLLFHPLIEKLYNVWTDNGLGFAKDFYSDSDTTSLAILLIHTNGISEDYSLFNAIEKFESKYRFLTYPYELGVSFLVNLHIYDLYQTLVDAPNRDRVLDKLKHFFSDILYKDHKFGKDKYYYSPILQNSHAILAFKENEPELSTICYNWL…	485	wgs		JBPMSN010000066.1		Candidatus Kariarchaeaceae archaeon	357-6-R1-1-358_bin.53	3107150	Not tested	deep-sea hydrothermal deposit	Atlantic Ocean: Mid-Atlantic Ridge	37.290881 N 32.281932 W	2008	hydrothermal vent metagenome
